# Methylation-mediated retuning on the enhancer-to-silencer activity scale of networked regulatory elements guides driver-gene misregulation

**DOI:** 10.1101/2021.03.02.433521

**Authors:** Y. Edrei, R. levy, A. Marom, B. Radlwimmer, A. Hellman

**Author notes:** Correspondence to: Asaf Hellman < >.

## Abstract

Cancers arise when particular disease-driving genes adopt abnormal functions, but analyses of coding and regulatory sequences leave many of these abnormalities unexplained. We developed a strategy to explore alternations in the regulatory effects of silencers and enhancers in cancer tumors. Applying the method to 177 gene regulatory domains in human glioblastomas, we produced a driver-gene wide dataset of gene-associated, functional regulatory elements. Many genes were controlled by cis-regulatory networks composed of multiple regulatory elements, each of them providing a defined positive or negative input to the overall regulatory output of the network. Surprisingly, DNA methylation induces enhancers and silencers to acquire new activity setpoints within wide ranges of potential regulatory effects, varying between strong transcriptional enhancing to strong silencing. Extensive analysis of methylation-expression associations reveals the organization of domain-wide cis-regulatory networks, and highlighted key regulatory sites which provide pivotal contributions to the network outputs. Consideration of these effects through mathematical models of gene expression variations signified prime molecular events underlying cancer-genes misregulation in hitherto unexplained tumors. Of the observed gene-malfunctioning events, gene misregulation due to epigenetic retuning of networked enhancers and silencers dominated driver-genes mutagenesis, compared with other types of mutation including coding or regulatory sequence alterations. Elucidation of this gene-transformation mechanism may open the way for methodological disclosing of the driving forces behind cancers and other diseases.
