## Supplemental Tables for "Methylation-mediated retuning on the enhancer-to-silencer activity scale of networked regulatory elements guides driver-gene misregulation": Supplemental_Table 1.xlsx

### Sheet: Supplementary Table 1
Supplementary Table 1. Driver and reference cancer genes.
						Gene category
Gene Symbol	Ensembl ID	Entrez ID	Chrom.	txStart	txEnd	Driver gene	Non-driver candidate GBM gene	Non-driver variable gene	Cancer type-specific gene
ABL1	ENSG00000097007	25	CHR9	133589267	133763062	1	0	0	1
CASP8	ENSG00000064012	841	CHR2	202098165	202152434	1	0	0	1
DNMT1	ENSG00000130816	1786	CHR19	10244021	10305755	1	0	0	1
EGFR	ENSG00000146648	1956	CHR7	55086724	55275031	1	0	0	1
FGFR3	ENSG00000068078	2261	CHR4	1795038	1810599	1	0	0	1
ACVR1B	ENSG00000135503	91	CHR12	52345450	52390863	1	0	0	0
AKT1	ENSG00000142208	207	CHR14	105235686	105262080	1	0	0	0
ALK	ENSG00000171094	238	CHR2	29415639	30144477	1	0	0	0
APC	ENSG00000134982	324	CHR5	112043201	112181936	1	0	0	0
AR	ENSG00000169083	367	CHRX	66763873	66950461	1	0	0	0
ARID1A	ENSG00000117713	8289	CHR1	27022521	27108601	1	0	0	0
ARID1B	ENSG00000049618	57492	CHR6	157099063	157531913	1	0	0	0
ARID2	ENSG00000189079	196528	CHR12	46123619	46301819	1	0	0	0
ASXL1	ENSG00000171456	171023	CHR20	30946146	31027122	1	0	0	0
ATM	ENSG00000149311	472	CHR11	108093558	108239826	1	0	0	0
ATRX	ENSG00000085224	546	CHRX	76760355	77041755	1	0	0	0
AXIN1	ENSG00000103126	8312	CHR16	337439	402676	1	0	0	0
B2M	ENSG00000166710	567	CHR15	45003684	45010357	1	0	0	0
BAP1	ENSG00000163930	8314	CHR3	52435019	52444121	1	0	0	0
BCL2	ENSG00000171791	596	CHR18	60790578	60986613	1	0	0	0
BCOR	ENSG00000183337	54880	CHRX	39910498	40036582	1	0	0	0
BRAF	ENSG00000157764	673	CHR7	140433812	140624564	1	0	0	0
BRCA1	ENSG00000012048	672	CHR17	41196311	41277500	1	0	0	0
BRCA2	ENSG00000139618	675	CHR13	32889616	32973809	1	0	0	0
CARD11	ENSG00000198286	84433	CHR7	2945709	3083579	1	0	0	0
CBL	ENSG00000110395	867	CHR11	119076985	119178859	1	0	0	0
CDC73	ENSG00000134371	79577	CHR1	193091087	193223942	1	0	0	0
CDH1	ENSG00000039068	999	CHR16	68771194	68869444	1	0	0	0
CDKN2A	ENSG00000147889	1029	CHR9	21967750	21994490	1	0	0	0
CDKN2C	ENSG00000123080	1031	CHR1	51434366	51440309	1	0	0	0
CEBPA	ENSG00000245848	1050	CHR19	33790839	33793470	1	0	0	0
CHEK2	ENSG00000183765	11200	CHR22	29083730	29137822	1	0	0	0
CIC	ENSG00000079432	23152	CHR19	42772688	42799948	1	0	0	0
CREBBP	ENSG00000005339	1387	CHR16	3775055	3930121	1	0	0	0
CSF1R	ENSG00000182578	1436	CHR5	149432853	149492935	1	0	0	0
CTNNB1	ENSG00000168036	1499	CHR3	41240941	41281939	1	0	0	0
CYLD	ENSG00000083799	1540	CHR16	50775960	50835846	1	0	0	0
DAXX	ENSG00000204209	1616	CHR6	33286334	33290793	1	0	0	0
DNMT3A	ENSG00000119772	1788	CHR2	25455829	25565459	1	0	0	0
EP300	ENSG00000100393	2033	CHR22	41488613	41576081	1	0	0	0
ERBB2	ENSG00000141736	2064	CHR17	37844336	37884915	1	0	0	0
EZH2	ENSG00000106462	2146	CHR7	148504463	148581441	1	0	0	0
FBXW7	ENSG00000109670	55294	CHR4	153242409	153456393	1	0	0	0
FGFR2	ENSG00000066468	2263	CHR10	123237843	123357972	1	0	0	0
FLT3	ENSG00000122025	2322	CHR13	28577410	28674729	1	0	0	0
FOXL2	ENSG00000183770	668	CHR3	138663065	138665982	1	0	0	0
FUBP1	ENSG00000162613	8880	CHR1	78412166	78444889	1	0	0	0
GATA1	ENSG00000102145	2623	CHRX	48644981	48652717	1	0	0	0
GATA2	ENSG00000179348	2624	CHR3	128198264	128212030	1	0	0	0
GATA3	ENSG00000107485	2625	CHR10	8096666	8117164	1	0	0	0
GNA11	ENSG00000088256	2767	CHR19	3094407	3124000	1	0	0	0
GNAQ	ENSG00000156052	2776	CHR9	80331189	80646365	1	0	0	0
GNAS	ENSG00000087460	2778	CHR20	57414794	57486250	1	0	0	0
H3F3A	ENSG00000163041	3020	CHR1	226250407	226259703	1	0	0	0
HNF1A	ENSG00000135100	6927	CHR12	121416548	121440314	1	0	0	0
HRAS	ENSG00000174775	3265	CHR11	532241	535550	1	0	0	0
IDH1	ENSG00000138413	3417	CHR2	209100950	209119867	1	0	0	0
IDH2	ENSG00000182054	3418	CHR15	90627210	90645786	1	0	0	0
JAK1	ENSG00000162434	3716	CHR1	65298905	65432187	1	0	0	0
JAK2	ENSG00000096968	3717	CHR9	4985244	5128183	1	0	0	0
JAK3	ENSG00000105639	3718	CHR19	17935592	17958841	1	0	0	0
KDM5C	ENSG00000126012	8242	CHRX	53220502	53254604	1	0	0	0
KDM6A	ENSG00000147050	7403	CHRX	44732420	44971857	1	0	0	0
KIT	ENSG00000157404	3815	CHR4	55524094	55606881	1	0	0	0
KLF4	ENSG00000136826	9314	CHR9	110247132	110252047	1	0	0	0
KMT2C	ENSG00000055609	58508	CHR7	151832009	152133090	1	0	0	0
KMT2D	ENSG00000167548	8085	CHR12	49412757	49449107	1	0	0	0
KRAS	ENSG00000133703	3845	CHR12	25357722	25403865	1	0	0	0
MAP2K1	ENSG00000169032	5604	CHR15	66679210	66783882	1	0	0	0
MAP3K1	ENSG00000095015	4214	CHR5	56110899	56191978	1	0	0	0
MED12	ENSG00000184634	9968	CHRX	70338405	70362304	1	0	0	0
MEN1	ENSG00000133895	4221	CHR11	64570985	64578766	1	0	0	0
MET	ENSG00000105976	4233	CHR7	116312458	116438440	1	0	0	0
MLH1	ENSG00000076242	4292	CHR3	37034840	37092337	1	0	0	0
MPL	ENSG00000117400	4352	CHR1	43803474	43820135	1	0	0	0
MSH2	ENSG00000095002	4436	CHR2	47630205	47710367	1	0	0	0
MSH6	ENSG00000116062	2956	CHR2	48010220	48034092	1	0	0	0
MYD88	ENSG00000172936	4615	CHR3	38179968	38184512	1	0	0	0
NCOR1	ENSG00000141027	9611	CHR17	15933407	16118874	1	0	0	0
NF1	ENSG00000196712	4763	CHR17	29421944	29704695	1	0	0	0
NF2	ENSG00000186575	4771	CHR22	29999544	30094589	1	0	0	0
NFE2L2	ENSG00000116044	4780	CHR2	178095030	178129859	1	0	0	0
NOTCH1	ENSG00000148400	4851	CHR9	139388895	139440238	1	0	0	0
NOTCH2	ENSG00000134250	4853	CHR1	120454175	120612317	1	0	0	0
NPM1	ENSG00000181163	4869	CHR5	170814707	170837888	1	0	0	0
NRAS	ENSG00000213281	4893	CHR1	115247084	115259515	1	0	0	0
PAX5	ENSG00000196092	5079	CHR9	36833271	37034476	1	0	0	0
PBRM1	ENSG00000163939	55193	CHR3	52579367	52719866	1	0	0	0
PDGFRA	ENSG00000134853	5156	CHR4	55095263	55164412	1	0	0	0
PHF6	ENSG00000156531	84295	CHRX	133507341	133562822	1	0	0	0
PIK3CA	ENSG00000121879	5290	CHR3	178866310	178952497	1	0	0	0
PIK3R1	ENSG00000145675	5295	CHR5	67511583	67597649	1	0	0	0
PPP2R1A	ENSG00000105568	5518	CHR19	52693054	52729678	1	0	0	0
PRDM1	ENSG00000057657	639	CHR6	106534194	106557814	1	0	0	0
PTCH1	ENSG00000185920	5727	CHR9	98205263	98279247	1	0	0	0
PTEN	ENSG00000171862	5728	CHR10	89623194	89731687	1	0	0	0
PTPN11	ENSG00000179295	5781	CHR12	112856535	112947717	1	0	0	0
RB1	ENSG00000139687	5925	CHR13	48877882	49056026	1	0	0	0
RET	ENSG00000165731	5979	CHR10	43572516	43625797	1	0	0	0
RNF43	ENSG00000108375	54894	CHR17	56429860	56494943	1	0	0	0
RPL5	ENSG00000122406	6125	CHR1	93297593	93307481	1	0	0	0
RUNX1	ENSG00000159216	861;100506403	CHR21	36160097	36421595	1	0	0	0
SETBP1	ENSG00000152217	26040	CHR18	42260137	42648475	1	0	0	0
SETD2	ENSG00000181555	29072	CHR3	47057897	47205467	1	0	0	0
SF3B1	ENSG00000115524	23451	CHR2	198256697	198299771	1	0	0	0
SMAD2	ENSG00000175387	4087	CHR18	45359465	45457517	1	0	0	0
SMAD4	ENSG00000141646	4089	CHR18	48556582	48611411	1	0	0	0
SMARCA4	ENSG00000127616	6597	CHR19	11071597	11172958	1	0	0	0
SMARCB1	ENSG00000099956	6598	CHR22	24129149	24176705	1	0	0	0
SMO	ENSG00000128602	6608	CHR7	128828712	128853385	1	0	0	0
SOCS1	ENSG00000185338	8651	CHR16	11348273	11350039	1	0	0	0
SOX9	ENSG00000125398	6662	CHR17	70117160	70122560	1	0	0	0
SPOP	ENSG00000121067	8405	CHR17	47676245	47755525	1	0	0	0
SRSF2	ENSG00000161547	6427	CHR17	74730196	74733493	1	0	0	0
STAG2	ENSG00000101972	10735	CHRX	123094409	123236505	1	0	0	0
STK11	ENSG00000118046	6794	CHR19	1205797	1228434	1	0	0	0
TET2	ENSG00000168769	54790	CHR4	106067031	106200960	1	0	0	0
TNFAIP3	ENSG00000118503	7128	CHR6	138188324	138204451	1	0	0	0
TP53	ENSG00000141510	7157	CHR17	7571719	7590868	1	0	0	0
TRAF7	ENSG00000131653	84231	CHR16	2205798	2228130	1	0	0	0
TSC1	ENSG00000165699	7248	CHR9	135766734	135820020	1	0	0	0
TSHR	ENSG00000165409	7253	CHR14	81421868	81612646	1	0	0	0
U2AF1	ENSG00000160201	7307;102724594	CHR21	44513065	44527688	1	0	0	0
VHL	ENSG00000134086	7428	CHR3	10183318	10195354	1	0	0	0
WT1	ENSG00000184937	7490	CHR11	32409321	32457081	1	0	0	0
DLL3	ENSG00000090932	10683	CHR19	39989556	39999121	0	1	0	1
AKT2	ENSG00000105221	208	CHR19	40736223	40791302	0	0	0	1
CASP5	ENSG00000137757	838	CHR11	104864966	104893895	0	0	0	1
CHI3L1	ENSG00000133048	1116	CHR1	203148058	203155922	0	0	0	1
ERBB3	ENSG00000065361	2065	CHR12	56473808	56497291	0	0	0	1
FBXO3	ENSG00000110429	26273	CHR11	33762489	33796071	0	0	0	1
GABRB2	ENSG00000145864	2561	CHR5	160715435	160975130	0	0	0	1
MBP	ENSG00000197971	4155	CHR18	74690788	74844774	0	0	0	1
NES	ENSG00000132688	10763	CHR1	156638555	156647189	0	0	0	1
OLIG2	ENSG00000205927	10215	CHR21	34398215	34401503	0	0	0	1
PDGFA	ENSG00000197461	5154	CHR7	536896	559481	0	0	0	1
RELB	ENSG00000104856	5971	CHR19	45504706	45541456	0	0	0	1
SNCG	ENSG00000173267	6623	CHR10	88718287	88723017	0	0	0	1
SOX2	ENSG00000181449	6657	CHR3	181429711	181432223	0	0	0	1
TLR2	ENSG00000137462	7097	CHR4	154605440	154627242	0	0	0	1
TLR4	ENSG00000136869	7099	CHR9	120466452	120479769	0	0	0	1
TOP1	ENSG00000198900	7150	CHR20	39657461	39753126	0	0	0	1
TRADD	ENSG00000102871	8717	CHR16	67188088	67193812	0	0	0	1
IGFBP6	ENSG00000167779	3489	CHR12	53491435	53496128	0	1	1	0
AQP9	ENSG00000103569	366	CHR15	58430407	58478110	0	0	1	0
BATF	ENSG00000156127	10538	CHR14	75988783	76013334	0	0	1	0
CD68	ENSG00000129226	968	CHR17	7482804	7485429	0	0	1	0
DMRTA2	ENSG00000142700	63950	CHR1	50883222	50889119	0	0	1	0
DSCAML1	ENSG00000177103	57453	CHR11	117298487	117667976	0	0	1	0
EN1	ENSG00000163064	2019	CHR2	119599746	119605759	0	0	1	0
FCGR2B	ENSG00000072694	2213	CHR1	161632904	161648444	0	0	1	0
FPR2	ENSG00000171049	2358	CHR19	52264452	52273779	0	0	1	0
GLYATL2	ENSG00000156689	219970	CHR11	58601539	58611997	0	0	1	0
HK3	ENSG00000160883	3101	CHR5	176307869	176326333	0	0	1	0
IFI30	ENSG00000216490	10437	CHR19	18284589	18288934	0	0	1	0
LGI3	ENSG00000168481	203190	CHR8	22004342	22014344	0	0	1	0
LILRB2	ENSG00000131042	10288	CHR19	54777674	54785033	0	0	1	0
LYVE1	ENSG00000133800	10894	CHR11	10579412	10590365	0	0	1	0
SGCD	ENSG00000170624	6444	CHR5	155753766	156194798	0	0	1	0
SLC17A7	ENSG00000104888	57030	CHR19	49932654	49944808	0	0	1	0
SOX10	ENSG00000100146	6663	CHR22	38368318	38380539	0	0	1	0
SPHK1	ENSG00000176170	8877	CHR17	74380689	74383941	0	0	1	0
VIPR2	ENSG00000106018	7434	CHR7	158820865	158937649	0	0	1	0
ZIC2	ENSG00000043355	7546	CHR13	100634025	100639019	0	0	1	0
ZNF676	ENSG00000196109	163223	CHR19	22361902	22379753	0	0	1	0
ACSS3	ENSG00000111058	79611	CHR12	81471808	81649582	0	1	0	0
ASXL3	ENSG00000141431	80816	CHR18	31158540	31327399	0	1	0	0
BCAT1	ENSG00000060982	586	CHR12	24962957	25102393	0	1	0	0
CA12	ENSG00000074410	771	CHR15	63615729	63674309	0	1	0	0
CD163	ENSG00000177575	9332	CHR12	7623411	7656414	0	1	0	0
CD177	ENSG00000204936	57126	CHR19	43857810	43867324	0	1	0	0
FGF17	ENSG00000158815	8822	CHR8	21900263	21906319	0	1	0	0
FGF9	ENSG00000102678	2254	CHR13	22245214	22278640	0	1	0	0
GDF15	ENSG00000130513	9518	CHR19	18496967	18499986	0	1	0	0
GRIA4	ENSG00000152578	2893	CHR11	105480799	105852819	0	1	0	0
GRID2	ENSG00000152208	2895	CHR4	93225549	94695706	0	1	0	0
LIF	ENSG00000128342	3976	CHR22	30636435	30642840	0	1	0	0
