## Supplemental Tables for "Methylation-mediated retuning on the enhancer-to-silencer activity scale of networked regulatory elements guides driver-gene misregulation": Supplemental_Table 2.xlsx

### Sheet: Supplementary Table 2
Supplementary Table 2. DNase hypersensitivity signals within the targeted chromatin
	Mb	Note
Gene regions no overlap	321.9
Targeted Regions with Dnase	25.6	In brain samples (cancer and normal)
Targeted variable chromatin	8.4
Expected overlapp	0.7
Actual overlapp	2.4	3.5X enrichment
