## Supplemental Tables for "Methylation-mediated retuning on the enhancer-to-silencer activity scale of networked regulatory elements guides driver-gene misregulation": Supplemental_Table 4.xlsx

### Sheet: Supplementary Table 4
Supplementary Table 4. Distribution of RNA probes per targeted gene domain. Probes were allocated to all methylation sites within the assigned chromatin blocks.
GeneSymbole	N
ARID1A	355
MPL	222
DMRTA2	84
CDKN2C	147
JAK1	177
FUBP1	45
RPL5	190
NRAS	104
NOTCH2	47
NES	225
FCGR2B	234
CDC73	7
CHI3L1	353
H3F3A	196
GATA3	110
RET	94
SNCG	204
PTEN	86
FGFR2	239
HRAS	389
LYVE1	174
WT1	114
FBXO3	151
GLYATL2	26
MEN1	624
CASP5	33
GRIA4	46
ATM	71
DSCAML1	641
CBL	310
CD163	59
BCAT1	155
KRAS	178
ARID2	71
KMT2D	326
ACVR1B	313
IGFBP6	435
ERBB3	87
ACSS3	24
PTPN11	192
HNF1A	295
FGF9	72
FLT3	88
BRCA2	131
RB1	80
ZIC2	237
BATF	157
TSHR	70
AKT1	618
B2M	168
AQP9	145
CA12	308
MAP2K1	360
IDH2	365
AXIN1	782
TRAF7	471
CREBBP	389
SOCS1	341
CYLD	367
TRADD	302
CDH1	307
CD68	284
TP53	280
NCOR1	274
NF1	146
ERBB2	433
BRCA1	294
SPOP	475
RNF43	285
SOX9	262
SPHK1	525
SRSF2	567
ASXL3	13
SETBP1	163
SMAD2	332
SMAD4	159
BCL2	174
MBP	365
STK11	733
GNA11	571
DNMT1	263
SMARCA4	320
JAK3	429
IFI30	473
GDF15	502
ZNF676	13
CEBPA	213
DLL3	356
AKT2	278
CIC	244
CD177	145
RELB	345
SLC17A7	281
FPR2	54
PPP2R1A	50
LILRB2	150
DNMT3A	187
ALK	214
MSH2	220
MSH6	206
EN1	250
NFE2L2	103
SF3B1	82
CASP8	121
IDH1	81
ASXL1	385
TOP1	190
GNAS	417
OLIG2	308
RUNX1	254
U2AF1	615
SMARCB1	418
CHEK2	339
NF2	351
LIF	347
SOX10	199
EP300	315
VHL	439
MLH1	94
MYD88	134
CTNNB1	104
SETD2	261
BAP1	343
PBRM1	376
GATA2	290
FOXL2	79
PIK3CA	72
SOX2	156
FGFR3	465
PDGFRA	188
KIT	164
GRID2	21
TET2	29
FBXW7	202
TLR2	160
MAP3K1	176
PIK3R1	140
APC	107
CSF1R	444
SGCD	42
GABRB2	24
NPM1	178
HK3	254
DAXX	217
PRDM1	107
TNFAIP3	211
ARID1B	174
PDGFA	748
CARD11	478
EGFR	746
MET	108
SMO	269
BRAF	149
EZH2	110
KMT2C	180
VIPR2	270
FGF17	371
LGI3	380
JAK2	156
CDKN2A	97
PAX5	123
GNAQ	161
PTCH1	372
KLF4	174
TLR4	55
ABL1	513
TSC1	454
NOTCH1	582
BCOR	188
KDM6A	41
GATA1	68
KDM5C	56
AR	72
MED12	80
ATRX	1
STAG2	72
PHF6	68
