## Supplemental Tables for "Methylation-mediated retuning on the enhancer-to-silencer activity scale of networked regulatory elements guides driver-gene misregulation": Supplemental_Table 5.xlsx

### Sheet: Supplementary Table 5
Supplementary Table 5. Glioblastoma samples
										Data analyses
ID	Subtype	Gender	Age	Purity	Ploidy	Chr. 7	Chr. 10	Chr. 19	Chr. 20	Gene expr.	Chromatin markers	CNV-WGS	SNV-WES	Target Seq - Bisulfite	Target Seq.
AK066	IDH	m	34	0.85	2.15	gain	normal	normal	normal	√	√	√	√	√
AK068	IDH	m	59			gain	normal	normal	normal	√				√
AK076	IDH	m	47	0.75	2	normal	loss	normal	normal	√	√	√	√	√
AK124	IDH	f	32	0.83	2.05	normal	normal	normal	normal	√	√	√	√	√	√
AK199	IDH	m	33	0.71	3.92	normal	loss	normal	normal	√	√	√	√	√	√
AK213	IDH	m	48	0.92	2.01	gain	loss	normal	normal	√	√	√	√
AK231	IDH	m	56	0.66	3.88	normal	loss	normal	normal	√	√	√	√	√
AK030	MES	f	66			gain	loss	normal	normal	√				√
AK055	MES	f	55			gain	loss	normal	normal	√				√
AK071	MES	f	49	0.75	2.02	gain	loss	normal	normal	√	√	√	√	√	√
AK091	MES	m	58	0.63	1.95	gain	loss	normal	normal	√	√	√	√	√
AK139	MES	f	45	0.61	1.97	gain	loss	gain	normal	√	√	√	√	√
AK153	MES	m	63	0.47	1.85	gain	loss	normal	normal	√	√	√	√	√	√
AK168	MES									√	√		√
AK003	RTK1	m	44	0.49	5.71	gain	loss	normal	normal	√		√		√
AK142	RTK1	f	49	0.73	3.94	gain	loss	normal	normal	√	√	√	√	√
AK149	RTK1	m	73	0.77	2.01	gain	loss	normal	normal	√	√	√	√	√	√
AK156	RTK1	f	63	1	1.8	normal	loss	normal	normal	√	√	√	√	√	√
AK173	RTK1	f	59	0.79	1.98	gain	loss	normal	normal	√	√	√	√	√
AK183	RTK1	f	49	0.53	3.49	normal	loss	normal	normal	√	√	√	√	√
AK053	RTK2	f	62	0.87	2.02	gain	loss	gain	gain	√		√		√
AK089	RTK2	m	62	0.86	2.01	gain	loss	gain	normal	√	√	√	√	√	√
AK100	RTK2	m	38	0.84	2.09	gain	loss	gain	normal	√	√	√	√	√	√
AK158	RTK2	m	59	0.69	2.08	gain	loss	gain	gain	√	√	√	√	√
AK178	RTK2	f	57	0.87	2.03	gain	loss	gain	normal	√	√	√	√	√
AK216	RTK2	f	61	0.75	1.87	gain	loss	normal	normal	√	√	√	√	√
