## Supplemental Tables for "Methylation-mediated retuning on the enhancer-to-silencer activity scale of networked regulatory elements guides driver-gene misregulation": Supplemental_Table 6.xlsx

### Sheet: Supplementary Table 6
Supplementary Table 6. Capturing efficiency
Sample ID	Total reads	Aligned reads	Mapping efficiency	Targeted sites	On-target sites	% Targeted	Mean Coverage	Sites with Coverage ≥100	%Sites ≥100
AK066	86213015	69579971	0.80707	140494	140037	0.996747	868.279	124383	0.885326
AK124	76116435	64871414	0.852266	140494	139697	0.994327	854.922	123237	0.877169
AK199	62365248	49520866	0.794046	140494	139510	0.992996	612.75	118566	0.843922
AK231	65043454	52278661	0.80375	140494	138372	0.984896	679.99	121077	0.861795
AK071	84446399	68235401	0.808032	140494	139881	0.995637	871.543	122038	0.868635
AK091	72163920	59655758	0.82667	140494	139794	0.995018	748.253	118615	0.844271
AK139	73290545	57637480	0.786424	140494	139483	0.992804	742.335	123282	0.877489
AK153	64856394	52423541	0.808302	140494	139834	0.995302	688.646	121969	0.868144
AK142	93960734	75941264	0.808223	140494	139930	0.995986	989.932	125322	0.89201
AK149	85258585	69718116	0.817725	140494	139960	0.996199	908.867	123055	0.875874
AK156	62407572	50716014	0.812658	140494	138531	0.986028	727.368	122391	0.871148
AK173	68441079	54580001	0.797474	140494	139654	0.994021	695.977	120917	0.860656
AK089	80286543	65726045	0.818643	140494	139684	0.994235	785.849	114113	0.812227
AK100	96994636	80759496	0.832618	140494	139692	0.994292	992.427	115422	0.821544
AK178	51909492	42201185	0.812976	140494	138488	0.985722	509.378	94451	0.672278
AK216	51935221	40455814	0.778967	140494	138464	0.985551	482.597	113430	0.807365
AK183	127891168	91372013	0.714451	140494	139882	0.995644	1248.78	128130	0.911996
AK053	70165521	51207178	0.729805	140494	139569	0.993416	685.827	114692	0.816348
AK158	148766772	109831479	0.73828	140494	139889	0.995694	1458.72	123842	0.881475
AK068	133053710	97386393	0.731933	140494	139649	0.993986	1212.78	126069	0.897327
AK076	124289648	90642397	0.729284	140494	140018	0.996612	1192.9	127024	0.904124
AK030	147677889	103143783	0.698438	140494	140057	0.99689	1417.2	130290	0.927371
AK055	138760204	101731721	0.733148	140494	139908	0.995829	1345.35	126770	0.902316
AK003	135007303	95594783	0.708071	140494	139980	0.996341	1256.95	127782	0.909519
