## Supplemental Tables for "Methylation-mediated retuning on the enhancer-to-silencer activity scale of networked regulatory elements guides driver-gene misregulation": Supplemental_Table 8.xlsx

### Sheet: Supplementary Table 8
Supplementary Table 8. Gene-associated regulatory units.
Gene	Unit ID	Chr.	Start	End	Span (bp)	Sites	Association
ABL1	1	CHR9	132958046	132958649	603	4	1
ABL1	2	CHR9	132982490	132982643	153	2	1
ABL1	3	CHR9	133327005	133327821	816	2	1
ABL1	4	CHR9	133346631	133350389	3758	2	1
AKT1	6	CHR14	105636925	105637327	402	2	1
AKT2	1	CHR19	39993313	39994770	1457	13	1
ASXL1	1	CHR20	30429763	30431256	1493	2	1
AXIN1	3	CHR16	722369	724645	2276	2	1
AXIN1	5	CHR16	1088005	1088438	433	2	1
AXIN1	7	CHR16	1204532	1204751	219	2	1
AXIN1	8	CHR16	1381813	1382207	394	7	1
BCOR	3	CHRX	39343643	39344585	942	2	-1
BRCA2	1	CHR13	33760688	33760693	5	2	1
CA12	2	CHR15	63254573	63255038	465	6	1
CA12	4	CHR15	64189128	64189197	69	3	-1
CDKN2A	2	CHR9	21576533	21576558	25	2	-1
CDKN2A	3	CHR9	21811216	21812891	1675	3	-1
CDKN2A	4	CHR9	22052216	22053197	981	4	-1
CDKN2A	5	CHR9	22079791	22080476	685	7	-1
CHEK2	1	CHR22	29540086	29540489	403	4	-1
CHEK2	3	CHR22	30091748	30091780	32	2	-1
CHEK2	4	CHR22	30097763	30098062	299	2	-1
CHI3L1	1	CHR1	203016451	203016480	29	3	-1
CHI3L1	2	CHR1	203105193	203105354	161	2	-1
CHI3L1	3	CHR1	203135787	203136651	864	5	-1
CHI3L1	6	CHR1	203632398	203632511	113	2	-1
CHI3L1	7	CHR1	204120492	204121836	1344	5	-1
CIC	1	CHR19	42569945	42570265	320	4	1
CIC	2	CHR19	42656665	42656734	69	2	1
CREBBP	2	CHR16	3238942	3239089	147	3	1
DAXX	4	CHR6	33738809	33739114	305	2	1
DAXX	6	CHR6	34032938	34033076	138	2	-1
DLL3	1	CHR19	39360164	39361072	908	6	1
DSCAML1	4	CHR11	118186164	118186176	12	2	1
EGFR	1	CHR7	54890403	54893102	2699	4	1
EGFR	2	CHR7	54898637	54912505	13868	8	1
EGFR	3	CHR7	55058032	55071675	13643	10	1
EN1	1	CHR2	119564489	119564855	366	12	-1
EN1	2	CHR2	119599106	119599681	575	26	-1
ERBB2	2	CHR17	37322124	37322310	186	4	-1
ERBB2	3	CHR17	37752917	37757721	4804	3	-1
FGF17	1	CHR8	21881722	21882709	987	7	1
FGF17	3	CHR8	22573255	22573260	5	2	1
FGF17	5	CHR8	22722594	22722935	341	3	1
FGFR2	1	CHR10	123196281	123196864	583	3	-1
FGFR3	1	CHR4	816568	816608	40	3	1
GATA1	1	CHRX	48326644	48326691	47	3	1
GDF15	3	CHR19	17790731	17791448	717	31	-1
GDF15	6	CHR19	18210253	18210267	14	3	-1
GDF15	8	CHR19	18342128	18342151	23	2	-1
GDF15	9	CHR19	18412001	18412084	83	4	-1
GDF15	11	CHR19	18906490	18906551	61	2	-1
GDF15	12	CHR19	19221495	19221717	222	19	-1
GNA11	2	CHR19	2722050	2722284	234	2	1
GNAS	1	CHR20	56482663	56482712	49	2	-1
H3F3A	4	CHR1	226738547	226738917	370	3	-1
H3F3A	5	CHR1	227070288	227070967	679	2	1
HK3	3	CHR5	176829109	176829112	3	2	1
HRAS	1	CHR11	416293	416732	439	2	1
KDM5C	2	CHRX	53034306	53034308	2	2	1
KDM5C	3	CHRX	53293024	53293044	20	2	-1
KLF4	1	CHR9	109622425	109622770	345	9	-1
KMT2D	3	CHR12	49379024	49379309	285	2	1
KMT2D	4	CHR12	49725964	49726144	180	2	1
MBP	1	CHR18	74069561	74070447	886	2	-1
MBP	2	CHR18	74109928	74111699	1771	5	-1
MBP	3	CHR18	74155624	74155669	45	2	-1
MBP	4	CHR18	74170082	74171191	1109	6	-1
MBP	6	CHR18	74597515	74598613	1098	2	-1
MBP	7	CHR18	74685615	74685931	316	5	-1
MEN1	2	CHR11	63769728	63769763	35	3	1
MEN1	4	CHR11	63850967	63851074	107	4	1
MEN1	5	CHR11	63904407	63904790	383	2	1
MEN1	6	CHR11	63916745	63917131	386	2	1
MEN1	8	CHR11	64120728	64121094	366	4	1
MEN1	11	CHR11	64306320	64306586	266	2	1
MEN1	12	CHR11	64403763	64403849	86	4	1
MEN1	13	CHR11	64611748	64614814	3066	2	1
MLH1	2	CHR3	37735694	37735713	19	2	-1
MYD88	3	CHR3	38035569	38035661	92	2	-1
MYD88	4	CHR3	38070605	38070746	141	12	-1
NES	2	CHR1	156594421	156595764	1343	12	-1
OLIG2	3	CHR21	34207131	34207141	10	2	-1
OLIG2	4	CHR21	34584855	34584896	41	2	-1
OLIG2	5	CHR21	34610669	34610692	23	2	1
PBRM1	7	CHR3	53229676	53229827	151	2	-1
PDGFA	1	CHR7	204578	207549	2971	3	-1
PDGFA	8	CHR7	947378	949295	1917	17	-1
PDGFA	9	CHR7	997854	997865	11	2	-1
PDGFA	10	CHR7	1004681	1004748	67	2	-1
PDGFA	12	CHR7	1363132	1363196	64	3	-1
PDGFRA	1	CHR4	54179652	54180336	684	4	-1
PDGFRA	4	CHR4	55199007	55200197	1190	2	-1
PRDM1	3	CHR6	107397800	107397809	9	2	1
RELB	2	CHR19	46318566	46319244	678	5	-1
SGCD	1	CHR5	155108749	155109126	377	3	-1
SMAD2	2	CHR18	45792196	45792274	78	3	-1
SMAD2	3	CHR18	45837031	45837122	91	2	-1
SMAD2	5	CHR18	46100503	46101057	554	5	-1
SMAD2	9	CHR18	46258911	46259158	247	4	-1
SMAD2	10	CHR18	46363532	46363764	232	2	-1
SMAD2	12	CHR18	46446963	46448862	1899	2	-1
SMAD4	1	CHR18	48179928	48181583	1655	2	1
SMARCB1	1	CHR22	23744655	23744863	208	5	1
SMO	1	CHR7	128510136	128510159	23	4	-1
SMO	2	CHR7	128809090	128809500	410	9	-1
SMO	3	CHR7	129257134	129257460	326	2	-1
SMO	4	CHR7	129387084	129387304	220	2	1
SMO	5	CHR7	129414098	129414746	648	12	1
SOCS1	2	CHR16	11327291	11327385	94	5	-1
SOX10	2	CHR22	38846250	38849206	2956	9	-1
SOX10	3	CHR22	39110893	39113018	2125	2	-1
SOX10	4	CHR22	39125019	39126882	1863	8	-1
SOX10	6	CHR22	39171695	39172892	1197	8	-1
SOX10	7	CHR22	39225028	39226394	1366	3	-1
SOX9	2	CHR17	70267379	70267410	31	2	1
SOX9	3	CHR17	70492916	70493349	433	2	1
SOX9	5	CHR17	70619853	70619923	70	3	1
SRSF2	9	CHR17	75653246	75653373	127	2	-1
STK11	1	CHR19	583581	584951	1370	3	1
STK11	2	CHR19	591261	592783	1522	4	1
STK11	4	CHR19	676269	676739	470	3	1
STK11	9	CHR19	1285161	1285346	185	4	1
STK11	11	CHR19	1377927	1378043	116	5	1
STK11	12	CHR19	1396211	1399839	3628	5	1
STK11	14	CHR19	1667339	1667551	212	5	1
TNFAIP3	2	CHR6	138072762	138073229	467	2	1
TNFAIP3	3	CHR6	138833429	138833586	157	6	1
TNFAIP3	4	CHR6	138876257	138876305	48	3	-1
TNFAIP3	5	CHR6	138975000	138976656	1656	5	-1
TRAF7	1	CHR16	1381813	1382188	375	5	1
TRAF7	2	CHR16	1681574	1682480	906	2	1
TRAF7	3	CHR16	2075970	2077768	1798	2	1
TRAF7	4	CHR16	2106729	2106989	260	2	1
VHL	4	CHR3	10545002	10545134	132	3	-1
VIPR2	5	CHR7	158710580	158711458	878	6	-1
ZIC2	1	CHR13	100619840	100620283	443	10	-1
ZIC2	2	CHR13	100640027	100640092	65	9	-1
