## Supplemental Tables for "Methylation-mediated retuning on the enhancer-to-silencer activity scale of networked regulatory elements guides driver-gene misregulation": Supplemental_Table 9.xlsx

### Sheet: Supplementary Table 9
Supplementary Table 9. Methylation-based tumor profiling models.
Driver	Gene	Associated sites	Negative associations	Positive associations	Best Neg. R	Best Pos. R	Possible combinations	Signiicant multi-site models	Best R	P-val.	Negative sites	Positive sites
1	ABL1	15	1	14	-0.606704	0.701739	1925	1920	0.907584	0.000383767	1	3
1	ACVR1B	2	0	2	0.599097	0.793407	1	1	0.890801	6.80346e-05	0	2
1	AKT1	8	0	8	0.552632	0.626087	132	12	0.760524	0.000132476	0	3
1	BCOR	5	4	1	-0.651961	0.578022	25	5	0.728442	0.00197098	2	0
1	BRCA1	3	2	1	-0.690636	0.569565	2	2	0.740695	0.0113038	1	1
1	CHEK2	9	9	0	-0.718328	-0.588696	246	245	0.926198	0.000269284	3	0
1	CREBBP	5	0	5	0.583117	0.780825	25	25	0.846162	1.72235e-05	0	3
1	CTNNB1	2	2	0	-0.683478	-0.642609	1	1	0.705569	0.000278046	2	0
1	DAXX	12	5	7	-0.733913	0.688696	781	781	0.873369	1.25902e-05	2	2
1	DNMT3A	2	2	0	-0.738261	-0.655652	1	1	0.744137	8.05077e-05	2	0
1	FBXW7	2	2	0	-0.61913	-0.586957	1	1	0.64793	0.00126655	2	0
1	FGFR2	7	7	0	-0.809565	-0.566206	91	77	0.898018	0.00041094	3	0
1	FUBP1	2	2	0	-0.702609	-0.58087	1	1	0.754716	5.50632e-05	2	0
1	H3F3A	8	5	3	-0.772174	0.646957	154	154	0.911874	1.57462e-07	2	2
1	JAK1	2	1	1	-0.621167	0.636522	1	1	0.745072	0.000117053	1	1
1	KDM5C	8	4	4	-0.751304	0.684944	154	154	0.786297	5.02101e-05	2	1
1	KMT2D	10	0	10	0.55913	0.757576	246	245	0.82068	0.000711197	0	4
1	MEN1	34	1	33	-0.62	0.878788	15092	9822	0.968573	5.28132e-05	0	4
1	MLH1	4	4	0	-0.651045	-0.550435	11	11	0.686677	0.00090325	2	0
1	MSH2	2	1	1	-0.694783	0.612174	1	1	0.719888	0.000179844	1	1
1	PBRM1	9	8	1	-0.674494	0.641707	246	224	0.782695	5.79731e-05	2	1
1	PRDM1	6	1	5	-0.650435	0.713913	50	50	0.836615	4.72832e-06	1	2
1	RNF43	4	4	0	-0.830303	-0.584348	4	3	0.901359	8.9728e-09	2	0
1	SMAD2	24	24	0	-0.826087	-0.556522	10858	10858	0.980611	2.10377e-06	4	0
1	SMO	29	15	14	-0.753913	0.746957	17875	17550	0.804317	0.000273107	2	2
1	SOCS1	10	8	2	-0.753913	0.700734	375	269	0.861393	0.00107947	4	0
1	SOX9	9	0	9	0.550435	0.65913	246	246	0.733443	0.00073045	0	4
1	SRSF2	10	9	1	-0.667826	0.600067	375	291	0.902225	0.00106463	3	1
1	TNFAIP3	18	10	8	-0.716522	0.706957	4029	4029	0.895646	1.40852e-06	2	2
1	TRAF7	14	0	14	0.550435	0.836364	1012	824	0.866222	0.000253261	0	4
1	U2AF1	2	0	2	0.615613	0.706087	1	1	0.742163	0.000128949	0	2
1	VHL	8	8	0	-0.773043	-0.596217	154	153	0.922428	0.000183815	4	0
1	AR	1	1	0	-0.64	-0.64	0	0	0	0	0	0
1	CARD11	1	0	1	0.633913	0.633913	0	0	0	0	0	0
1	CASP8	1	0	1	0.615652	0.615652	0	0	0	0	0	0
1	CDKN2C	1	1	0	-0.629267	-0.629267	0	0	0	0	0	0
1	MSH6	1	0	1	0.644348	0.644348	0	0	0	0	0	0
0	AKT2	13	0	13	0.551304	0.763636	550	548	0.94863	4.27909e-08	0	4
0	CD68	2	1	1	-0.573043	0.589565	1	1	0.691595	0.000415002	1	1
0	DSCAML1	5	1	4	-0.56044	0.655652	25	25	0.835808	0.00289973	1	2
0	FGF17	14	0	14	0.557704	0.804807	1079	1079	0.904936	3.88234e-05	0	4
0	HK3	5	1	4	-0.652941	0.677391	25	25	0.919411	8.96971e-05	1	3
0	IFI30	4	1	3	-0.554783	0.681739	11	4	0.702399	0.000305113	1	1
0	RELB	7	5	2	-0.734266	0.812611	53	38	0.916801	0.000104701	0	2
0	ZIC2	19	19	0	-0.766957	-0.551383	5016	5011	0.855058	3.33597e-05	4	0
0	TOP1	1	0	1	0.58	0.58	0	0	0	0	0	0
0	TRADD	1	1	0	-0.607409	-0.607409	0	0	0	0	0	0
1	CDKN2A	17	17	0	-0.816206	-0.602484	3196	3196	0.890105	1.0017e-06	4	0
1	EGFR	22	0	22	0.5607	0.773913	9086	9055	0.855799	1.72924e-05	0	4
1	EZH2	2	2	0	-0.591304	-0.585294	1	1	0.592968	0.023603	2	0
1	G011	4	1	3	-0.590115	0.673913	11	11	0.813822	0.0105307	1	3
1	GATA1	3	0	3	0.781818	0.806061	4	4	0.936703	0.000267647	0	2
1	MYD88	16	16	0	-0.747036	-0.556324	2500	2391	0.851833	0.00145155	4	0
1	RPL5	2	1	1	-0.598261	0.662994	1	1	0.792414	0.00286602	1	1
1	ALK	0	0	0	0	0	0	0	0	0	0	0
1	APC	0	0	0	0	0	0	0	0	0	0	0
1	ARID1A	2	0	2	0.651304	0.684348	1	1	0.644384	0.00137563	0	2
1	ARID1B	0	0	0	0	0	0	0	0	0	0	0
1	ARID2	0	0	0	0	0	0	0	0	0	0	0
1	ASXL1	4	1	3	-0.650198	0.866667	4	4	0.817734	6.14381e-06	1	1
1	ATM	0	0	0	0	0	0	0	0	0	0	0
1	ATRX	0	0	0	0	0	0	0	0	0	0	0
1	AXIN1	18	1	17	-0.761905	0.872727	2500	1818	0.794492	0.00934136	0	4
1	B2M	0	0	0	0	0	0	0	0	0	0	0
1	BAP1	1	1	0	-0.568031	-0.568031	0	0	0	0	0	0
1	BCL2	1	1	0	-0.649065	-0.649065	0	0	0	0	0	0
1	BRAF	0	0	0	0	0	0	0	0	0	0	0
1	BRCA2	2	0	2	0.569735	0.597967	1	1	0.518364	0.0197686	0	2
1	CBL	0	0	0	0	0	0	0	0	0	0	0
1	CDC73	0	0	0	0	0	0	0	0	0	0	0
1	CDH1	2	1	1	-0.725296	0.853913	0	0	0	0	0	0
1	CEBPA	0	0	0	0	0	0	0	0	0	0	0
1	CIC	7	0	7	0.551304	0.854545	50	50	0.704	0.0102097	0	4
1	CSF1R	1	0	1	0.688235	0.688235	0	0	0	0	0	0
1	CYLD	0	0	0	0	0	0	0	0	0	0	0
1	DNMT1	2	0	2	0.608696	0.793939	0	0	0	0	0	0
1	EP300	2	1	1	-0.655652	0.609605	1	1	0.64136	0.0165005	1	1
1	ERBB2	11	10	1	-0.904762	0.67033	309	207	0.873634	0.00271167	3	1
1	FGFR3	13	5	8	-0.69913	0.89822	781	751	0.894994	6.74446e-05	1	3
1	FLT3	0	0	0	0	0	0	0	0	0	0	0
1	FOXL2	0	0	0	0	0	0	0	0	0	0	0
1	G0Q	0	0	0	0	0	0	0	0	0	0	0
1	G0S	2	2	0	-0.684348	-0.57913	1	1	0.572846	0.00590887	2	0
1	GATA2	0	0	0	0	0	0	0	0	0	0	0
1	GATA3	0	0	0	0	0	0	0	0	0	0	0
1	HNF1A	1	1	0	-0.569735	-0.569735	0	0	0	0	0	0
1	HRAS	4	0	4	0.558504	0.830303	4	4	0.682733	0.0126442	0	2
1	IDH1	0	0	0	0	0	0	0	0	0	0	0
1	IDH2	2	0	2	0.56391	0.866667	0	0	0	0	0	0
1	JAK2	0	0	0	0	0	0	0	0	0	0	0
1	JAK3	0	0	0	0	0	0	0	0	0	0	0
1	KDM6A	0	0	0	0	0	0	0	0	0	0	0
1	KIT	0	0	0	0	0	0	0	0	0	0	0
1	KLF4	11	10	1	-0.806087	0.727826	550	550	0.776757	0.000184109	3	1
1	KMT2C	0	0	0	0	0	0	0	0	0	0	0
1	KRAS	0	0	0	0	0	0	0	0	0	0	0
1	MAP2K1	0	0	0	0	0	0	0	0	0	0	0
1	MAP3K1	0	0	0	0	0	0	0	0	0	0	0
1	MED12	0	0	0	0	0	0	0	0	0	0	0
1	MET	1	1	0	-0.741758	-0.741758	0	0	0	0	0	0
1	MPL	0	0	0	0	0	0	0	0	0	0	0
1	NCOR1	0	0	0	0	0	0	0	0	0	0	0
1	NF1	0	0	0	0	0	0	0	0	0	0	0
1	NF2	1	0	1	0.626932	0.626932	0	0	0	0	0	0
1	NFE2L2	0	0	0	0	0	0	0	0	0	0	0
1	NOTCH1	8	1	7	-0.710708	0.877186	50	50	0.863967	4.03343e-05	0	4
1	NOTCH2	0	0	0	0	0	0	0	0	0	0	0
1	NPM1	0	0	0	0	0	0	0	0	0	0	0
1	NRAS	1	1	0	-0.58	-0.58	0	0	0	0	0	0
1	PAX5	0	0	0	0	0	0	0	0	0	0	0
1	PDGFRA	8	8	0	-0.819311	-0.576522	154	154	0.796538	0.00022332	4	0
1	PHF6	0	0	0	0	0	0	0	0	0	0	0
1	PIK3CA	1	0	1	0.654386	0.654386	0	0	0	0	0	0
1	PIK3R1	0	0	0	0	0	0	0	0	0	0	0
1	PPP2R1A	0	0	0	0	0	0	0	0	0	0	0
1	PTCH1	1	1	0	-0.687826	-0.687826	0	0	0	0	0	0
1	PTEN	2	0	2	0.606494	0.674901	1	1	0.637239	0.00356269	0	2
1	PTPN11	0	0	0	0	0	0	0	0	0	0	0
1	RB1	0	0	0	0	0	0	0	0	0	0	0
1	RET	1	1	0	-0.717234	-0.717234	0	0	0	0	0	0
1	RUNX1	0	0	0	0	0	0	0	0	0	0	0
1	SETBP1	0	0	0	0	0	0	0	0	0	0	0
1	SETD2	1	0	1	0.730552	0.730552	0	0	0	0	0	0
1	SF3B1	0	0	0	0	0	0	0	0	0	0	0
1	SMAD4	3	0	3	0.605217	0.745217	4	4	0.63092	0.00186409	0	2
1	SMARCA4	2	0	2	0.663847	0.757576	0	0	0	0	0	0
1	SMARCB1	5	0	5	0.572755	0.833333	1	1	0.647281	0.0066649	0	2
1	SPOP	3	3	0	-0.694783	-0.590435	4	4	0.662374	0.000894096	2	0
1	STAG2	0	0	0	0	0	0	0	0	0	0	0
1	STK11	41	2	39	-0.880952	0.758261	1925	1925	0.812247	4.54611e-05	0	4
1	TET2	0	0	0	0	0	0	0	0	0	0	0
1	TP53	0	0	0	0	0	0	0	0	0	0	0
1	TSC1	4	1	3	-0.673913	0.946125	4	4	0.783822	0.00850123	1	2
1	TSHR	0	0	0	0	0	0	0	0	0	0	0
1	WT1	0	0	0	0	0	0	0	0	0	0	0
0	CHI3L1	19	18	1	-0.752174	0.58087	4983	4976	0.955329	0.000174322	3	1
0	DLL3	7	1	6	-0.646087	0.76	91	91	0.818438	3.44937e-05	1	3
0	EN1	38	38	0	-0.729565	-0.550435	59500	58737	0.852821	6.84776e-05	4	0
0	GDF15	68	65	3	-0.802372	0.782275	92131	46116	0.904208	8.10651e-06	4	0
0	IGFBP6	6	4	2	-0.669565	0.633913	50	49	0.871199	1.249e-07	1	1
0	MBP	23	23	0	-0.746957	-0.556522	10879	10879	0.847787	7.8874e-06	4	0
0	NES	14	13	1	-0.756323	0.62087	1079	1035	0.837524	0.000407067	4	0
0	OLIG2	11	7	4	-0.766087	0.82087	550	550	0.900784	1.92453e-07	2	2
0	PDGFA	35	31	4	-0.717563	0.685217	41416	39485	0.913389	7.57736e-07	4	0
0	SOX10	34	33	1	-0.76087	0.60553	20826	20826	0.917391	3.07393e-06	4	0
0	VIPR2	23	17	6	-0.721739	0.698261	10879	9544	0.85033	0.0049514	3	1
0	ACSS3	1	0	1	0.732213	0.732213	0	0	0	0	0	0
0	AQP9	1	1	0	-0.693913	-0.693913	0	0	0	0	0	0
0	ASXL3	0	0	0	0	0	0	0	0	0	0	0
0	BATF	0	0	0	0	0	0	0	0	0	0	0
0	BCAT1	0	0	0	0	0	0	0	0	0	0	0
0	CA12	12	5	7	-0.737391	0.634783	781	779	0.715622	0.0011884	2	2
0	CASP5	0	0	0	0	0	0	0	0	0	0	0
0	CD163	0	0	0	0	0	0	0	0	0	0	0
0	CD177	0	0	0	0	0	0	0	0	0	0	0
0	DMRTA2	0	0	0	0	0	0	0	0	0	0	0
0	ERBB3	2	2	0	-0.765217	-0.570588	1	1	0.62669	0.015416	2	0
0	FBXO3	0	0	0	0	0	0	0	0	0	0	0
0	FCGR2B	3	2	1	-0.738235	0.62087	4	4	0.683827	0.0065536	2	0
0	FGF9	0	0	0	0	0	0	0	0	0	0	0
0	FPR2	0	0	0	0	0	0	0	0	0	0	0
0	GABRB2	0	0	0	0	0	0	0	0	0	0	0
0	GLYATL2	0	0	0	0	0	0	0	0	0	0	0
0	GRIA4	0	0	0	0	0	0	0	0	0	0	0
0	GRID2	0	0	0	0	0	0	0	0	0	0	0
0	LGI3	0	0	0	0	0	0	0	0	0	0	0
0	LIF	1	1	0	-0.61913	-0.61913	0	0	0	0	0	0
0	LILRB2	0	0	0	0	0	0	0	0	0	0	0
0	LYVE1	0	0	0	0	0	0	0	0	0	0	0
0	SGCD	3	3	0	-0.610966	-0.553043	4	4	0.577328	0.00544976	2	0
0	SLC17A7	0	0	0	0	0	0	0	0	0	0	0
0	SNCG	1	0	1	0.594406	0.594406	0	0	0	0	0	0
0	SOX2	0	0	0	0	0	0	0	0	0	0	0
0	SPHK1	1	0	1	0.592648	0.592648	0	0	0	0	0	0
0	TLR2	0	0	0	0	0	0	0	0	0	0	0
0	TLR4	0	0	0	0	0	0	0	0	0	0	0
0	ZNF676	1	0	1	0.57651	0.57651	0	0	0	0	0	0
